# Two accessory proteins govern MmpL3 mycolic acid transport in mycobacteria

**DOI:** 10.1101/581447

**Authors:** Allison Fay, Nadine Czudnochowski, Jeremy Rock, Jeffrey R. Johnson, Nevan J. Krogan, Oren Rosenberg, Michael S. Glickman

**Author notes:** Correspondence to: Michael S. Glickman MD, Immunology Program, Sloan Kettering Institute, 1275 York Ave, New York, NY 10065, 6468882368.

## Abstract

Mycolic acids are the signature lipid of mycobacteria and constitute an important physical component of the cell wall, a target of mycobacterial specific antibiotics, and a mediator of *M. tuberculosis* pathogenesis. Mycolic acids are synthesized in the cytoplasm and are thought to be transported to the cell wall as a trehalose ester by the MmpL3 transporter, an antibiotic target for *M. tuberculosis*. However, the mechanism by which mycolate synthesis is coupled to transport, and the full MmpL3 transport machinery, is unknown. Here we identify two new components of the MmpL3 transport machinery in mycobacteria. The protein encoded by *MSMEG_0736*/*Rv0383c* is essential for growth of *M. smegmatis* and *M. tuberculosis*, is anchored to the cytoplasmic membrane, physically interacts with and colocalizes with MmpL3 in growing cells, and is required for trehalose monomycolate transport to the cell wall. In light of these findings we propose Msmeg_0736/Rv0383c be named “TMM transport factor A”, TtfA. The protein encoded by *MSMEG_5308* also interacts with the MmpL3 complex, but is nonessential for growth or TMM transport. However, MSMEG_5308 accumulates with inhibition of MmpL3 mediated TMM transport and stabilizes the MmpL3/TtfA complex, indicating that it stabilizes the transport system during stress. These studies identify two new components of the mycobacterial mycolate transport machinery, an emerging antibiotic target in *M. tuberculosis*.
