## Supplementary material for "Two accessory proteins govern MmpL3 mycolic acid transport in mycobacteria": Merged SI tables

### Sheet: Table 1.
Bait	ProtID	Name	Num Unique Pep
MSMEG_0736	A0QP27	MSMEG_0250	35
	A0QQF4	MSMEG_0736	22
	A0R316	MSMEG_5308	14
MSMEG_0250	A0QP27	MSMEG_0250	57
	A0QQF4	MSMEG_0736	11
	A0R316	MSMEG_5308	15

### Sheet: Table S1 A. Proteins
Accession	Num Unique Pep MSMEG_0736 Bait	Num Unique Pep MSMEG_0250 Bait	Num Unique Pep MSMEG_0410 Bait
A0QP27	35	57	0
A0QQF4	22	11	0
A0R316	14	15	0
A0QQC8	8	3	0
A0QTR6	5	2	0
A0QQQ0	4	4	0
A0QZ33	4	0	0
A0QNJ1	3	0	3
A0QSD4	3	1	0
A0QSD6	2	1	0
A0QSL6	2	1	1
A0QS46	2	0	0
A0QR91	1	0	0
A0R729	1	1	3
A0R7F7	1	1	1
A0QSD0	1	1	0
A0QS98	1	1	0
Q3L885	1	1	0
A0QSG4	1	0	0
A0QSG8	1	1	0
A0QYU7	1	1	1
A0QR89	1	0	2
Q9ZHC5	1	1	0
A0QSG1	1	0	0
A0R7H8	1	0	0
A0QP93	1	0	0
A0R102	1	0	0
A0QNJ2	1	0	2
A0QS96	0	1	0
A0QSG6	0	2	2
A0QSB9	0	0	1
A0R2F1	0	1	0
A0QPK1	0	1	0
A0QNX1	0	1	0
A0QNF4	0	0	1
A0R150	0	1	0
Q2M5K4	0	0	36
A0QVB8	0	1	0
A0R0B3	0	0	7

### Sheet: Table S1 B. Peptides
Accession	Peptide/Charge	Intensity MSMEG_0736 Bait	Intensity MSMEG_0250 Bait	Intensity MSMEG_0410 Bait	Num Unique Pep MSMEG_0736 Bait	Num Unique Pep MSMEG_0250 Bait	Num Unique Pep MSMEG_0410 Bait
A0QP27	_AKALTVSGFTDPDNDPEK_3	0	1435500	0	35	57	0
A0QP27	_AKALTVSGFTDPDNDPEKMWK_3	0	2711700	0	35	57	0
A0QP27	_AKALTVSGFTDPDNDPEKMWK_4	0	3920300	0	35	57	0
A0QP27	_ALTVSGFTDPDNDPEK_2	4628800	27544000	0	35	57	0
A0QP27	_ALTVSGFTDPDNDPEK_3	0	999380	0	35	57	0
A0QP27	_ALTVSGFTDPDNDPEKM(ox)WK_3	0	4179900	0	35	57	0
A0QP27	_ALTVSGFTDPDNDPEKMWK_3	5980300	33156000	0	35	57	0
A0QP27	_ALVGVGAPPPPPRPHDPTHPAPEPVRPMPPMR_6	8920500	21643000	0	35	57	0
A0QP27	_APDTTDPTVSAM(ox)K_2	0	6035700	0	35	57	0
A0QP27	_APDTTDPTVSAM(ox)KTQDLR_3	2871700	13471000	0	35	57	0
A0QP27	_APDTTDPTVSAMK_2	12196000	35179000	0	35	57	0
A0QP27	_APDTTDPTVSAMKTQDLR_2	0	1725000	0	35	57	0
A0QP27	_APDTTDPTVSAMKTQDLR_3	12567000	56306000	0	35	57	0
A0QP27	_APRPGGPAQPPAPPQR_3	4481600	18983000	0	35	57	0
A0QP27	_APRPGGPAQPPAPPQREER_4	0	15605000	0	35	57	0
A0QP27	_EDAPEDPETK_2	0	6041700	0	35	57	0
A0QP27	_EDGEPITDAQIADM(ox)R_2	1383700	4429400	0	35	57	0
A0QP27	_EDGEPITDAQIADM(ox)RAK_3	918690	2221000	0	35	57	0
A0QP27	_EDGEPITDAQIADMR_3	0	3073900	0	35	57	0
A0QP27	_EDGEPITDAQIADMRAK_3	0	3992900	0	35	57	0
A0QP27	_EEIAEGYDTEAAVR_2	908090	7354200	0	35	57	0
A0QP27	_EIESWLGALR_2	0	5528900	0	35	57	0
A0QP27	_EIESWLGALRGPAPAK_3	0	2267200	0	35	57	0
A0QP27	_EQEPSTEK_2	0	6666800	0	35	57	0
A0QP27	_ERGMSTAEAIR_3	1483400	9634600	0	35	57	0
A0QP27	_ERPANDSGSKDPSVR_3	828970	7297500	0	35	57	0
A0QP27	_ERPANDSGSKDPSVR_4	0	8923700	0	35	57	0
A0QP27	_ESETDQR_2	44354000	183230000	0	35	57	0
A0QP27	_FREEIAEGYDTEAAVR_3	0	5200600	0	35	57	0
A0QP27	_GGGM(ox)SAQDLLR_2	0	8995100	0	35	57	0
A0QP27	_GGGM(ox)SAQDLLRR_3	0	15031000	0	35	57	0
A0QP27	_GGGMSAQDLLR_2	7440000	57071000	0	35	57	0
A0QP27	_GGGMSAQDLLRR_2	2386600	0	0	35	57	0
A0QP27	_GGGMSAQDLLRR_3	6858300	0	0	35	57	0
A0QP27	_GMSTAEAIR_2	22046000	93108000	0	35	57	0
A0QP27	_GNENAPTTAFSAQRPPNGGAPADATTAIPTPPQR_3	0	60052000	0	35	57	0
A0QP27	_GNENAPTTAFSAQRPPNGGAPADATTAIPTPPQR_4	0	33377000	0	35	57	0
A0QP27	_GPAPAKNVPQPPAQPQRPSTDTTR_3	1069500	8177200	0	35	57	0
A0QP27	_GPAPAKNVPQPPAQPQRPSTDTTR_4	6511500	49527000	0	35	57	0
A0QP27	_HTFISIPLQGDDDDEILK_3	750100	4822400	0	35	57	0
A0QP27	_HTFISIPLQGDDDDEILKNYQVVEPELQQVNGGDIR_4	4928000	0	0	35	57	0
A0QP27	_IIDWFAEK_2	0	3901700	0	35	57	0
A0QP27	_ISTPPQPPQPPQAPAQQAGDEPATTR_2	0	4755200	0	35	57	0
A0QP27	_ISTPPQPPQPPQAPAQQAGDEPATTR_3	51585000	167800000	0	35	57	0
A0QP27	_ISTPPQPPQPPQAPAQQAGDEPATTR_4	10246000	47105000	0	35	57	0
A0QP27	_ISTPPQPPQPPQAPAQQAGDEPATTRFAM(ox)AR_4	0	7345500	0	35	57	0
A0QP27	_ISTPPQPPQPPQAPAQQAGDEPATTRFAMAR_3	0	21186000	0	35	57	0
A0QP27	_ISTPPQPPQPPQAPAQQAGDEPATTRFAMAR_4	4449900	31987000	0	35	57	0
A0QP27	_KVTEELDQVVK_2	0	651910	0	35	57	0
A0QP27	_LAGLNPLASELTGTIGEDQK_2	2977000	33445000	0	35	57	0
A0QP27	_LAGLNPLASELTGTIGEDQK_3	3579200	18924000	0	35	57	0
A0QP27	_LAGLNPLASELTGTIGEDQKR_3	5125800	50031000	0	35	57	0
A0QP27	_LGLGETELPDER_2	52518000	137070000	0	35	57	0
A0QP27	_LNTREDAPEDPETK_3	0	4256300	0	35	57	0
A0QP27	_MVEARER_2	0	7733700	0	35	57	0
A0QP27	_NAVNSAVHGGAGSAAAPTER_2	3393000	17950000	0	35	57	0
A0QP27	_NAVNSAVHGGAGSAAAPTER_3	47816000	271810000	0	35	57	0
A0QP27	_NAVNSAVHGGAGSAAAPTERAPR_3	0	1018300	0	35	57	0
A0QP27	_NAVNSAVHGGAGSAAAPTERAPR_4	0	4678800	0	35	57	0
A0QP27	_NAVRNAVNSAVHGGAGSAAAPTER_3	0	6080500	0	35	57	0
A0QP27	_NAVRNAVNSAVHGGAGSAAAPTER_4	0	2904400	0	35	57	0
A0QP27	_NVPQPPAQPQRPSTDTTR_3	68619000	377040000	0	35	57	0
A0QP27	_NYQVVEPELQQVNGGDIR_3	2607500	0	0	35	57	0
A0QP27	_PGGPAQPPAPPQR_2	1534800	11132000	0	35	57	0
A0QP27	_PGGPAQPPAPPQREER_3	944140	0	0	35	57	0
A0QP27	_QSQEQFDK_2	4120500	26297000	0	35	57	0
A0QP27	_QSQEQFDKLFPGFR_3	0	4888600	0	35	57	0
A0QP27	_REDGEPITDAQIADM(ox)R_3	1439900	3772100	0	35	57	0
A0QP27	_REDGEPITDAQIADM(ox)RAK_3	0	998610	0	35	57	0
A0QP27	_REDGEPITDAQIADMR_3	6990900	44110000	0	35	57	0
A0QP27	_REDGEPITDAQIADMRAK_3	0	4960200	0	35	57	0
A0QP27	_RGGGMSAQDLLR_2	0	3709900	0	35	57	0
A0QP27	_RGGGMSAQDLLRR_3	0	12375000	0	35	57	0
A0QP27	_SNAPSAAGTAR_2	119210000	434380000	0	35	57	0
A0QP27	_TEPLTLVM(ox)KREDGEPITDAQIADMR_4	0	2223800	0	35	57	0
A0QP27	_TEPLTLVMK_2	0	31439000	0	35	57	0
A0QP27	_TEPLTLVMKREDGEPITDAQIADMR_3	0	7543200	0	35	57	0
A0QP27	_TEPLTLVMKREDGEPITDAQIADMR_4	0	16726000	0	35	57	0
A0QP27	_TSHVVAILTPPDDK_2	0	922780	0	35	57	0
A0QP27	_TSHVVAILTPPDDK_3	1027700	4175900	0	35	57	0
A0QP27	_TSHVVAILTPPDDKKVTDK_3	0	1222300	0	35	57	0
A0QP27	_TSHVVAILTPPDDKKVTDK_4	0	2116700	0	35	57	0
A0QP27	_VIQNGLENR_2	4449000	14609000	0	35	57	0
A0QP27	_VIQNGLENRNDAAK_2	0	5297600	0	35	57	0
A0QP27	_VIQNGLENRNDAAK_3	0	33440000	0	35	57	0
A0QP27	_VQEKLGLGETELPDER_2	0	590600	0	35	57	0
A0QP27	_VQEKLGLGETELPDER_3	1270400	9891300	0	35	57	0
A0QP27	_VTEELDQVVK_2	6010400	25665000	0	35	57	0
A0QP27	_VTEELDQVVKDHEDQIVGWVGWLKAPDTTDPTVSAMK_5	0	6013500	0	35	57	0
A0QQF4	_ADVPPARGDVSR_3	12493000	0	0	22	11	0
A0QQF4	_AQWDEGLR_2	56820000	0	0	22	11	0
A0QQF4	_AQWDEGLRTVR_2	2893200	0	0	22	11	0
A0QQF4	_AQWDEGLRTVR_3	14301000	0	0	22	11	0
A0QQF4	_EASHFQR_2	23972000	6822600	0	22	11	0
A0QQF4	_ENDIWLLGAIGPR_2	4768500	2043900	0	22	11	0
A0QQF4	_FAPRPEAGRSDAFR_3	3613100	0	0	22	11	0
A0QQF4	_GLKEPRENDIWLLGAIGPR_3	1541600	0	0	22	11	0
A0QQF4	_GLKEPRENDIWLLGAIGPR_4	1685000	0	0	22	11	0
A0QQF4	_GVM(ox)STVGDVTAK_2	10035000	3627800	0	22	11	0
A0QQF4	_GVMSTVGDVTAK_2	52428000	17632000	0	22	11	0
A0QQF4	_KVGTNVVVDLR_2	2912500	0	0	22	11	0
A0QQF4	_KVGTNVVVDLR_3	2950900	1226800	0	22	11	0
A0QQF4	_KVGTNVVVDLRLK_3	919430	0	0	22	11	0
A0QQF4	_M(ox)VYSTNLDAAR_2	22452000	0	0	22	11	0
A0QQF4	_M(ox)VYSTNLDAARR_2	3452800	0	0	22	11	0
A0QQF4	_MVTFAHTAPDCAEIMWNEQNWTLVAMPVTSNR_3	5513400	2511400	0	22	11	0
A0QQF4	_MVTFAHTAPDCAEIMWNEQNWTLVAMPVTSNR_4	4861400	0	0	22	11	0
A0QQF4	_MVYSTNLDAAR_2	278640000	80015000	0	22	11	0
A0QQF4	_MVYSTNLDAARR_2	7854300	4500900	0	22	11	0
A0QQF4	_MVYSTNLDAARR_3	56883000	15174000	0	22	11	0
A0QQF4	_PLAPTPAGR_2	1919900	0	0	22	11	0
A0QQF4	_QFNDLLR_2	108190000	0	0	22	11	0
A0QQF4	_RGGSPSRPLAPTPAGR_3	14392000	6282800	0	22	11	0
A0QQF4	_RGVMSTVGDVTAK_2	1271800	0	0	22	11	0
A0QQF4	_RMVTFAHTAPDCAEIMWNEQNWTLVAMPVTSNR_4	2399600	0	0	22	11	0
A0QQF4	_SHGFDYEYESEDLLK_3	5281600	0	0	22	11	0
A0QQF4	_SHGFDYEYESEDLLKR_3	10162000	5117500	0	22	11	0
A0QQF4	_SHGFDYEYESEDLLKR_4	5709200	2731700	0	22	11	0
A0QQF4	_VGTNVVVDLR_2	42649000	28850000	0	22	11	0
A0QQF4	_VLPPVPQNGSQAALPR_2	6736100	2439800	0	22	11	0
A0QQF4	_VLPPVPQNGSQAALPR_3	10303000	2173100	0	22	11	0
A0R316	_AITAIVRR_2	5565100	6315800	0	14	15	0
A0R316	_ALVLTSDR_2	10702000	6110000	0	14	15	0
A0R316	_ALVLTSDRQR_2	1621000	1607500	0	14	15	0
A0R316	_AYVSVVTAGHDAIK_3	0	3597000	0	14	15	0
A0R316	_AYVVDYDR_2	0	1656200	0	14	15	0
A0R316	_GPIADIAIDADR_2	0	2483400	0	14	15	0
A0R316	_IDVAVIDTAAER_2	9138000	10833000	0	14	15	0
A0R316	_LNGEPFAVAAADDR_2	11889000	6330800	0	14	15	0
A0R316	_LVASEPRQDATTVLPSLQTA_2	0	45591000	0	14	15	0
A0R316	_LVASEPRQDATTVLPSLQTA_3	79930000	58945000	0	14	15	0
A0R316	_LYVATTDPR_2	80308000	39837000	0	14	15	0
A0R316	_LYVATTDPRGSR_2	1225800	2072200	0	14	15	0
A0R316	_SGHDRIDVAVIDTAAER_3	4227700	6191600	0	14	15	0
A0R316	_SGHDRIDVAVIDTAAERVGTIDLASGAGAGVDALR_4	1492000	0	0	14	15	0
A0R316	_VGTIDLASGAGAGVDALR_2	24256000	18248000	0	14	15	0
A0R316	_VGTIDLASGAGAGVDALRVDASGK_3	2314900	5425700	0	14	15	0
A0R316	_VGTIDLASGAGAGVDALRVDASGKR_4	5530500	11451000	0	14	15	0
A0R316	_VYVADYSGQVNAFDVAAELPALYSR_3	33462000	0	0	14	15	0
A0QQC8	_ALEGTDISAIK_2	722820	0	0	8	3	0
A0QQC8	_EAGQIAGLNVLR_2	2832500	643710	0	8	3	0
A0QQC8	_HVGTDWNIEIDDKKYTPQEISAR_4	7580600	0	0	8	3	0
A0QQC8	_MARAVGIDLGTTNSVVAVLEGGDPVVVANSEGSR_5	1396500	0	0	8	3	0
A0QQC8	_NGEVLVGQPAKNQAVTNVDR_3	2973700	1161900	0	8	3	0
A0QQC8	_NQAESLVYQTEK_2	1596900	0	0	8	3	0
A0QQC8	_NQAVTNVDR_2	1510700	0	0	8	3	0
A0QQC8	_TTPSVVAFAR_2	13518000	5590700	0	8	3	0
A0QTR6	_ADTFVAGTPEPR_2	5281600	0	0	5	2	0
A0QTR6	_HDEVVSAAVR_2	8981500	0	0	5	2	0
A0QTR6	_STAAAFPGLAR_2	10596000	562280	0	5	2	0
A0QTR6	_VAPGSADGQK_2	6506900	373170	0	5	2	0
A0QQQ0	_LLDAPVEPR_2	53586000	14453000	0	4	4	0
A0QQQ0	_RPELAEQPPGVIVVVTG_2	41356000	11973000	0	4	4	0
A0QQQ0	_RPELAEQPPGVIVVVTG_3	8132700	2286000	0	4	4	0
A0QQQ0	_VFNISDVAGAAENTANR_2	93752000	38956000	0	4	4	0
A0QQQ0	_VFNISDVAGAAENTANR_3	51759000	19309000	0	4	4	0
A0QQQ0	_VFNISDVAGAAENTANRLR_3	16498000	17664000	0	4	4	0
A0QZ33	_GVAVLSQVDGAR_2	3983200	0	0	4	0	0
A0QZ33	_STVSSDPDAVRDAELR_3	1358500	0	0	4	0	0
A0QZ33	_VITTGGSQKAVNAQER_3	1495200	0	0	4	0	0
A0QZ33	_VLGSSELLDRS_2	4795200	0	0	4	0	0
A0QNJ1	_AGVTVITLGAQR_2	1445600	0	782170	3	0	3
A0QNJ1	_IHQFTTTPIFDTAVS_2	1049900	0	0	3	0	3
A0QNJ1	_LVYTRPDGLSDLTAR_3	0	0	1270500	3	0	3
A0QNJ1	_QAGMQVGAAGALSGVAEYEKHR_4	4568000	0	0	3	0	3
A0QNJ1	_SVYTGNNYVPAAPESSDREAKPK_4	0	0	1731000	3	0	3
A0QSD4	_ATVGEVGNAEQSNINWGK_2	1563700	0	0	3	1	0
A0QSD4	_GASVSDFAEITR_2	4911800	1533500	0	3	1	0
A0QS46	_KVTVSTTTGPGIPVDPSVTR_3	2098200	0	0	2	0	0
A0QS46	_VTVSTTTGPGIPVDPSVTR_2	5806900	0	0	2	0	0
A0QSD6	_SAETKEGSE_2	2435400	0	0	2	1	0
A0QSD6	_STVTEFPSATAK_2	1973300	557620	0	2	1	0
A0QSL6	_KSTPFAAQLAAENAAR_3	421240	0	430710	2	1	1
A0QSL6	_STPFAAQLAAENAAR_2	827000	462600	0	2	1	1
A0QNJ2	_EVVLSQLATGESR_2	0	0	1051100	1	0	2
A0QNJ2	_STFLQTLVVSAAATHTPR_3	568100	0	0	1	0	2
A0QP93	_NTAEAVSSENNPGGAVQKPR_3	1191100	0	0	1	0	0
A0QR89	_HAESAGAEVR_2	120590	0	472320	1	0	2
A0QR89	_TQRYDLVIAGGGPSGSAAAWQAAQTGAK_3	0	0	1058900	1	0	2
A0QS98	_LIQPVAMDEGLR_2	484480	311520	0	1	1	0
A0QSD0	_IDLPASVDVNIQ_2	762410	0	0	1	1	0
A0QSD0	_SPHKYKDSR_1	0	24712000	0	1	1	0
A0QSG4	_GTLTLDVAEPISVSR_2	1317200	0	0	1	0	0
A0QSG8	_EAITAAGGSATEL_2	5636100	0	0	1	1	0
A0QYU7	_TTVSAADNSR_2	2555700	2446700	2535400	1	1	1
A0R102	_SALALALNKL_2	637870	0	0	1	0	0
A0R729	_ADFVGAIDQGTTSTR_2	3297300	1930600	3708000	1	1	3
A0R729	_LQPSDLAALGVTNQR_2	0	0	678510	1	1	3
A0R729	_NTYGTGNFLLLNTGTTPVR_2	0	0	2144200	1	1	3
A0R7F7	_EVALLPFGSSTR_2	2286800	1255500	901970	1	1	1
A0R7H8	_AQSEDPEDFIAPAAHR_3	1041600	0	0	1	0	0
Q3L885	_LLYTLGWHEVPPPPSADDAVGTWLIAGFDELAAK_5	36676000	0	0	1	1	0
Q3L885	_TQAVRLLEDGQIEELAALIDGETVDEQTLR_4	0	10107000	0	1	1	0
Q9ZHC5	_AVISGAQKLPADGPAVK_3	2521600	663300	0	1	1	0
A0QNX1	_M(ox)VCNMLSTASM(ox)VR_3	0	15871000	0	0	1	0
A0QS96	_PTIQQLVR_2	0	843980	0	0	1	0
A0QSB9	_AVDAGVSAISVSNHGGNNLDGTPAAIR_3	0	0	387700	0	0	1
A0QSG6	_AEQAGAGSAQDNR_2	0	251580	335310	0	2	2
A0QSG6	_GLPIEDVAPAGMLK_2	0	530350	0	0	2	2
A0QVB8	_VIASAVAEGLQAR_2	0	868590	0	0	1	0
A0R0B3	_IPDEDLAGLR_2	0	0	4034500	0	0	7
A0R0B3	_LEEENPEAAAALR_2	0	0	3927800	0	0	7
A0R0B3	_TVGDVVAYIQK_2	0	0	2498600	0	0	7
A0R0B3	_TVGDVVAYIQKLEEENPEAAAALR_3	0	0	2366800	0	0	7
A0R0B3	_TVGDVVAYIQKLEEENPEAAAALREK_4	0	0	2927200	0	0	7
A0R0B3	_YGVKIPDEDLAGLR_3	0	0	425150	0	0	7
A0R150	_TVNIVPVARPEA_2	0	1952300	0	0	1	0
Q2M5K4	_AFESFNR_2	0	0	51347000	0	0	36
Q2M5K4	_ALADLEQLASR_2	0	0	47741000	0	0	36
Q2M5K4	_ANWWPGQIGTSPSNSR_2	0	0	10959000	0	0	36
Q2M5K4	_AQFERVLDPSNEGNLNQINQLAQEFQGVEDRETLNSAVK_4	0	0	1568900	0	0	36
Q2M5K4	_ASAAYISPDGHSVR_2	0	0	10710000	0	0	36
Q2M5K4	_ASAAYISPDGHSVR_3	0	0	53687000	0	0	36
Q2M5K4	_ATFQAGIVGDR_2	0	0	15812000	0	0	36
Q2M5K4	_ATFQAGIVGDRLADGSTQIDQR_3	0	0	97388000	0	0	36
Q2M5K4	_ATFQAGIVGDRLADGSTQIDQR_4	0	0	3288400	0	0	36
Q2M5K4	_AVDAMGLDKPGGTQK_2	0	0	5068700	0	0	36
Q2M5K4	_EVAGGVDELVK_2	0	0	9639500	0	0	36
Q2M5K4	_EVAGGVDELVKQVK_2	0	0	2473000	0	0	36
Q2M5K4	_EVAGGVDELVKQVK_3	0	0	8061600	0	0	36
Q2M5K4	_GLTPDDEAVYR_2	0	0	9607300	0	0	36
Q2M5K4	_GLTPDDEAVYRK_3	0	0	898880	0	0	36
Q2M5K4	_HPLQVLPAEAPSSVTAAK_2	0	0	1087600	0	0	36
Q2M5K4	_HPLQVLPAEAPSSVTAAK_3	0	0	7129100	0	0	36
Q2M5K4	_KLNAAM(ox)ANVAK_2	0	0	883110	0	0	36
Q2M5K4	_KLNAAMANVAK_2	0	0	3060900	0	0	36
Q2M5K4	_LADGSTQIDQR_2	0	0	10248000	0	0	36
Q2M5K4	_LAGGSREVAGGVDELVK_3	0	0	5705000	0	0	36
Q2M5K4	_LAGGSREVAGGVDELVKQVK_3	0	0	20208000	0	0	36
Q2M5K4	_LAGGSREVAGGVDELVKQVK_4	0	0	19283000	0	0	36
Q2M5K4	_LNAAM(ox)ANVAK_2	0	0	1397500	0	0	36
Q2M5K4	_LNPFSAEAM(ox)DQVNQIGDIAR_2	0	0	4432400	0	0	36
Q2M5K4	_LNPFSAEAM(ox)DQVNQIGDIAR_3	0	0	6997400	0	0	36
Q2M5K4	_LNPFSAEAMDQVNQIGDIAR_2	0	0	16065000	0	0	36
Q2M5K4	_LNPFSAEAMDQVNQIGDIAR_3	0	0	18724000	0	0	36
Q2M5K4	_MAEAFQESGNDDLMLVALINDK_2	0	0	1450400	0	0	36
Q2M5K4	_MAEAFQESGNDDLMLVALINDKGLTPDDEAVYRK_4	0	0	4339500	0	0	36
Q2M5K4	_NNAADPSQAGFNIPPEVFGLEDFKK_3	0	0	10445000	0	0	36
Q2M5K4	_NNAADPSQAGFNIPPEVFGLEDFKKASAAYISPDGHSVR_5	0	0	1149400	0	0	36
Q2M5K4	_PLGEVPPEFR_2	0	0	1105500	0	0	36
Q2M5K4	_SGHGYDEAVR_2	0	0	825660	0	0	36
Q2M5K4	_SQINQIAPSIQSLVDTFSSVR_2	0	0	3812300	0	0	36
Q2M5K4	_SQINQIAPSIQSLVDTFSSVR_3	0	0	6144400	0	0	36
Q2M5K4	_SQINQIAPSIQSLVDTFSSVRTEYGGDKLVR_4	0	0	3394700	0	0	36
Q2M5K4	_TITVPAIASLVGR_2	0	0	1188800	0	0	36
Q2M5K4	_TLADSLADVR_2	0	0	9277300	0	0	36
Q2M5K4	_TTWVLPVSLEGELGTPR_2	0	0	3064100	0	0	36
Q2M5K4	_VAQLPDVGLVSGITRPLGEVPPEFR_3	0	0	30964000	0	0	36
Q2M5K4	_VIAAGLNEASTFLLTM(ox)R_3	0	0	835840	0	0	36
Q2M5K4	_VIAAGLNEASTFLLTMR_2	0	0	2136000	0	0	36
Q2M5K4	_VIAAGLNEASTFLLTMR_3	0	0	1451600	0	0	36
Q2M5K4	_VLDPSNEGNLNQINQLAQEFQGVEDR_3	0	0	2498500	0	0	36
Q2M5K4	_VLDPSNEGNLNQINQLAQEFQGVEDRETLNSAVK_4	0	0	3579900	0	0	36
Q2M5K4	_VLDPSNEGNLNQINQLAQEFQGVEDRETLNSAVKK_4	0	0	10035000	0	0	36
Q2M5K4	_YLVQTKLNPFSAEAMDQVNQIGDIAR_3	0	0	3657800	0	0	36

### Sheet: Table S2.
Unique	Total	Reference	Gene Symbol
40	129	A0QP27	mmpL3
16	19	A0QQF4	MSMEG_0736
7	7	A0QYF6	MSMEG_3641
5	6	I7GF52	MSMEI_5165
4	5	A0QVY4	MSMEG_2739
4	4	A0QX20	acnA
4	4	A0R0B0	aceE
1	1	A0QSD4	rplB
1	1	A0QZ48	pup
1	1	A0QQB0	MSMEG_0690
1	1	A0QQQ0	MSMEG_0834
1	1	A0QTT7	MSMEG_1959
1	1	A0QPA2	MSMEG_0327
1	1	A4ZHT5	MSMEI_5403
1	1	A0QQF0	clpB

### Sheet: Table S3. Strains
Strain Name	Genotype	Source	Details of construction
MGM6005	ΔdnaK attB::kan pAJF241 (tetR Pmyc-tetO-dnaK-STII hyg)	Fay and Glickman, 2014	MGM6002 co-transformed with pAJF307 and pAJF241
MGM6412	groL2Δc(530-540aa) ΔMsmeg_0736 attB:Msmeg_0736 kan	this work	MGM6407 selected on sucrose/2DOG and screened for ΔMsmeg_0736
MGM6414	groL2Δc(530-540aa) ΔMsmeg_0736 attB:Msmeg_0736 strep	this work	MGM6412 transformed with pAJF801 screened for KanS
MGM6418	pJR962-NT (non-targeting CRIPSR control, kan, oriM)	this work	MC2155 transformed with pJR962
MGM6419	pAJF815 (Msmeg_0736 CRISPR knockdown, kan, oriM)	this work	MC2155 transformed with pAJF815
MGM6423	groL2Δc(530-540aa) ΔMsmeg_0736 attB:Msmeg_0736 -linker-mCitrine kan	this work	MGM6414 transformed with pAJF805
MGM6433	attB:Pmop-dnaKRBS-malF(1,2)-mCitrine strep pAJF815 (Msmeg_0736 CRISPR knockdown, kan, oriM)	this work	MGM6419 transformed with pAJF474
MGM6643	groL2Δc(530-540aa) ΔMsmeg_0736 attB:Msmeg_0736 -linker-mCherry kan mmpL3::mmpL3-msfGFP hyg	this work	MGM6424 transformed with pAJF322
MGM6644	groL2Δc(530-540aa) ΔMsmeg_0736 attB:Msmeg_0736 -linker-msfGFP kan mmpL3::mmpL3-mCherry hyg	this work	MGM6425 transformed with pAJF413
MGM6657	Msmeg_0736:Msmeg_0736-twinstrep tag-ppx-msfGFP hyg	this work	MC2155 transformed with pAJF863
MGM6658	mmpL3:mmpL3-twinstrep tag-ppx-msfGFP hyg	this work	MC2155 transformed with pAJF864
MGM6675	Mtb EG2 Rv0383c CRISPRi kanR	this work	EG2 transformed with pAJF816 (#66)
MGM6676	Mtb EG2 mmpL3 CRISPRi kanR	this work	EG2 transformed with pAJF869 (#47)
MGM6677	Mtb EG2 Rv0383c CRISPRi kanR	this work	EG2 transformed with pAJF865 (#10)
MGM6679	Mtb EG2 Rv0383c CRISPRi kanR	this work	EG2 transformed with pAJF866 (#23)
MGM6681	Msmeg_5308:Msmeg_5308-twinstrep-ppx-linker-msfGFP hygR	this work	MC2155 transformed with pAJF890 (#1). Confirmed GFP fusion by immunoblot.
MGM6709	groL2Δc(530-540aa) ΔMsmeg_0736 attB:Rv0383c kan	this work	MGM6414 transformed with pAJF793. KanR and StrepS confirmed.
MGM6716	groL2Δc(530-540aa) ΔMsmeg_0736 attB:Msmeg_0736(1-205AA)-linker-msfGFP kan	this work	MGM6414 transformed with pAJF924. KanR and StrepS confirmed. For testing C-terminal truncation of Msmeg_0736.
MGM6717	Msmeg_5308:Msmeg_5308-twinstrep-ppx-linker-msfGFP hygR pAJF815	this work	MGM6681 transformed with pAJF815
MGM6718	Msmeg_5308:Msmeg_5308-twinstrep-ppx-linker-msfGFP hygR pDP28	this work	MGM6681 transformed with pDP28
MGM6719	Msmeg_5308:Msmeg_5308-twinstrep-ppx-linker-msfGFP hygR pJR962	this work	MGM6681 transformed with pJR962
MGM6730	Msmeg_5308:Msmeg_5308-twinstrep-ppx-linker-msfGFP hygR pAJF931 (Msmeg_5308 CRISPRi kanR)	this work	MGM6681 transformed with pAJF931
MGM6730	Msmeg_5308:Msmeg_5308-twinstrep-ppx-linker-msfGFP hygR pAJF931 (Msmeg_5308 CRISPRi kanR)	this work	MGM6681 transformed with pAJF931
MGM6732	Msmeg_0736:Msmeg_0736-twinstrep-ppx-linker-msfGFP hygR pAJF931 (Msmeg_5308 CRISPRi kanR)	this work	MGM6657 transformed with pAJF931
MGM6734	mmpL3:mmpL3-twinstrep-ppx-linker-msfGFP hygR pAJF931 (Msmeg_5308 CRISPRi kanR)	this work	MGM6658 transformed with pAJF931
MGM6762	Msmeg_0736:Msmeg_0736-twinstrep tag-ppx-msfGFP hyg pJR962NT (non-targeting CRISPRi)	this work	MGM6657 transformed pJR962NT
MGM6763	Msmeg_0736:Msmeg_0736-twinstrep tag-ppx-msfGFP hyg pAJF935 (pks13 CRISPRi)	this work	MGM6657 transformed pAJF935
MGM6764	mmpL3:mmpL3-twinstrep tag-ppx-msfGFP hyg pJR962NT (non-targeting CRISPRi)	this work	MGM6658 transformed pJR962NT
MGM6765	mmpL3:mmpL3-twinstrep tag-ppx-msfGFP hyg pAJF935 (pks13 CRISPRi)	this work	MGM6658 transformed pAJF935
MGM6766	Msmeg_5308:Msmeg_5308-twinstrep-ppx-linker-msfGFP hygR pJR962NT (non-targeting CRISPRi)	this work	MGM6681 transformed pJR962NT
MGM6767	Msmeg_5308:Msmeg_5308-twinstrep-ppx-linker-msfGFP hygR pAJF935 (pks13 CRISPRi)	this work	MGM6681 transformed pAJF935
MGM6811	Msmeg_0736:Msmeg_0736-twinstrep tag-ppx-msfGFP hyg pAJF815 (Msmeg_0736 targeting CRISPRi)	this work	MGM6657 transformed with pAJF815
MGM6812	Msmeg_0736:Msmeg_0736-twinstrep tag-ppx-msfGFP hyg pDP28 (mmpL3 targeting CRISPRi)	this work	MGM6657 transformed with pDB28
MGM6813	mmpL3:mmpL3-twinstrep tag-ppx-msfGFP hyg pAJF815 (Msmeg_0736 targeting CRISPRi)	this work	MGM6658 transformed with pAJF815
MGM6814	mmpL3:mmpL3-twinstrep tag-ppx-msfGFP pDP28 (mmpL3 targeting CRISPRi)	this work	MGM6658 transformed with pDB28
MGM6815	Msmeg_0736:Msmeg_0736-twinstrep tag-ppx-msfGFP hyg mmpL3:mmpL3-mCherry strep	this work	MGM6657 transformed with pAJF959
MGM6816	Msmeg_0736:Msmeg_0736-twinstrep tag-ppx-msfGFP hyg mmpL3:mmpL3-mCherry strep pJR962NT (non-targeting CRISPRi kanR)	this work	MGM6815 transformed with pJR962NT
MGM6817	Msmeg_0736:Msmeg_0736-twinstrep tag-ppx-msfGFP hyg mmpL3:mmpL3-mCherry strep pAJF935 (pks13 CRISPRi kanR)	this work	MGM6815 transformed with pAJF935
MGM6818	Msmeg_0736:Msmeg_0736-twinstrep tag-ppx-msfGFP hyg mmpL3:mmpL3-mCherry strep pAJF931 (Msmeg_5308 CRISPRi kanR)	this work	MGM6815 transformed with pAJF931
MGM6819	mmpL3:mmpL3-mCherry strep	this work	MC2155 transformed with pAJF959
MGM6821	attB::Msmeg_0736-msfGFP kan	this work	MC2155 transformed with pAJF807
MGM6822	attB::Msmeg_0736(1-205aa)-msfGFP kan	this work	MC2155 transformed with pAJF924
MGM6823	attB::Msmeg_0736(1-50aa)-msfGFP kan	this work	MC2155 transformed with pAJF962
MGM6824	attB::Msmeg_0736(1-150aa)-msfGFP kan	this work	MC2155 transformed with pAJF963
MGM6825	attB::Msmeg_0736(No TM)-msfGFP kan	this work	MC2155 transformed with pAJF964
MGM6826	attB::Msmeg_0736(TM only)-msfGFP kan	this work	MC2155 transformed with pAJF965
MGM6827	attB::Msmeg_0736(1-100aa)-msfGFP kan	this work	MC2155 transformed with pAJF966
MGM6828	mmpL3:mmpL3-mCherry strep pAJF323 (Phsp60-GFP kan oriM)	this work	MGM6819 transformed with pAJF323
MGM6829	mmpL3:mmpL3-mCherry strep attB::Msmeg_0736-msfGFP	this work	MGM6819 transformed with pAJF807
MGM6830	mmpL3:mmpL3-mCherry strep attB::Msmeg_0736(1-205aa)-msfGFP	this work	MGM6819 transformed with pAJF924
MGM6831	mmpL3:mmpL3-mCherry strep attB::Msmeg_0736(1-50aa)-msfGFP kan	this work	MGM6819 transformed with pAJF962
MGM6832	mmpL3:mmpL3-mCherry strep attB::Msmeg_0736(1-150aa)-msfGFP kan	this work	MGM6819 transformed with pAJF963
MGM6833	mmpL3:mmpL3-mCherry strep attB::Msmeg_0736(No TM)-msfGFP kan	this work	MGM6819 transformed with pAJF964
MGM6834	mmpL3:mmpL3-mCherry strep attB::Msmeg_0736(TM only)-msfGFP kan	this work	MGM6819 transformed with pAJF965
MGM6835	mmpL3:mmpL3-mCherry strep attB::Msmeg_0736(1-100aa)-msfGFP kan	this work	MGM6819 transformed with pAJF966

### Sheet: Table S4. Plasmids
Plasmid Name	Relevant features	Source	Details of Construction
pAJF322	3'mmpL3-msfGFP hyg	Harris et al, 2014
pAJF323	Phsp60-msfGFP kan oriM	this work
pAJF413	3'mmpL3-mCherry hyg	this work
pAJF474	attB:Pmop-dnaKRBS-malF(1,2)-mCitrine strep	this work
pAJF792	attB::Msmeg_0736 kan	this work
pAJF793	attB::Rv0383c kan	this work
pAJF795	Msmeg_0736 KO flanks, hyg, galK, sacB, oriE	this work
pAJF801	attB::Msmeg_0736 strep	this work
pAJF805	attB:Msmeg_0736-linker-mCitrine kan	this work
pAJF807	attB:Msmeg_0736-linker-msfGFP kan	this work
pAJF815	CRISPR knockdown for Msmeg_0736 (kanR, attB)	this work	ligation of annealed oligos (0736F/0736R) to pJR962 cut with BsmBI
pAJF816	CRISPR knockdown for Mtb Rv0383c (kanR, attB)	this work	Annealed oligos oAF1452/1453 ligated to pJR965 cut with BsmBI
pAJF863	3'Msmeg_0736-twinstrep tag-ppx-msfGFP hyg	this work
pAJF864	3'mmpL3-twinstrep tag-ppx-msfGFP hyg	this work
pAJF865	Rv0383c CRISPRi construct (set 2)	this work	ligation of annealed oligos (oAF1604/1605) and pJR965 cut with BsmBI
pAJF866	Rv0383c CRISPRi construct (set 3)	this work	ligation of annealed oligos (oAF1606/1607) and pJR965 cut with BsmBI
pAJF869	Rv0206c CRISPRi construct (set 3)	this work	ligation of annealed oligos (oAF1612/1613) and pJR965 cut with BsmBI
pAJF890	3'Msmeg_5308-twinstrep-ppx-linker-msfGFP hygR	this work
pAJF924	attB:Msmeg_0736ΔCterm-linker-msfGFP kan	this work
pAJF931	Msmeg_5308 CRISPRi (kan)	this work	ligation of annealed oligos (oAF1738/1739) to pJR962 cut with BsmBI
pAJF935	Msmeg_6392 (pks13) CRISPRi (kan)	this work	ligation of annealed oligos (oAF1751/1752) to pJR962 cut with BsmBI
pAJF959	'3mmpL3-linker-mCherry strep	this work
pAJF962	attB::Msmeg_0736(1-50AA)-linker-msfGFP kan	this work
pAJF963	attB::Msmeg_0736(1-150AA)-linker-msfGFP kan	this work
pAJF964	attB::Msmeg_0736(No TM)-linker-msfGFP kan	this work
pAJF965	attB::Msmeg_0736(TM only)-linker-msfGFP kan	this work
pAJF966	attB::Msmeg_0736(1-100AA)-linker-msfGFP kan	this work
pDP28	CRISPR knockdown for mmpL3 (kanR, attB)	this work	ligation of annealed oligos (mmpL3F/mmpL3R) to pJR962 cut with BsmBI
pJR962-NT	Non-targeting CRISPRi control	this work	ligation of annealed oligos (nontargetingF/nontargetingR) to pJR962 cut with BsmBI

### Sheet: Table S5. CRISPRi Oligos
Oligo Name	5' to 3' sequence
oAF1452	GGGAGCGTCGATCGATGTCGACGT
oAF1453	AAACACGTCGACATCGATCGACGC
oAF1604	GGGAACCATCCGTGGCCCGATCGCGC
oAF1605	AAACGCGCGATCGGGCCACGGATGGT
oAF1606	GGGAGCGGCAGCGGCGGCAACACGC
oAF1607	AAACGCGTGTTGCCGCCGCTGCCGC
oAF1612	GGGAAGCGGATTGGTGCGGTATCC
oAF1613	AAACGGATACCGCACCAATCCGCT
oAF1738	GGGAGCACGATGGCGGTGATCGCGC
oAF1739	AAACGCGCGATCACCGCCATCGTGC
oAF1751	GGGAACGGACGGGCCGCGGAAGTC
oAF1752	AAACGACTTCCGCGGCCCGTCCGT
nontargetingF	GGGAGGAGACGATTAATGCGTCTCG
nontargetingR	AAACCGAGACGCATTAATCGTCTCC
mmpL3F	GGGAGCGACAGACTGGCTGCCCTCGTC
mmpL3R	AAACGACGAGGGCAGCCAGTCTGTCGC
0736F	GGGAGCCAACAGCCTACTTGTTGGTA
0736R	AAACTACCAACAAGTAGGCTGTTGGC
